# Testing SIPA1L2 as a modifier of CMT1A using mouse models

**DOI:** 10.1101/2023.11.30.569428

**Authors:** George C. Murray, Timothy J. Hines, Abigail L.D. Tadenev, Isaac Xu, Stephan Züchner, Robert W. Burgess

**Affiliations:** The Jackson Laboratory, Bar Harbor, ME 04609; The Graduate School of Biomedical Science and Engineering, The University of Maine, Orono, ME 04469; Department of Human Genetics and John P. Hussman Institute for Human Genomics, University of Miami Miller School of Medicine, Miami, FL, USA

## Abstract

Charcot-Marie-Tooth 1A is a demyelinating peripheral neuropathy caused by the duplication of peripheral myelin protein 22 (*PMP22*), which produces muscle weakness and loss of sensation in the hands and feet. A recent case-only genome wide association study by the Inherited Neuropathy Consortium identified a strong association between variants in signal induced proliferation associated 1 like 2 (*SIPA1L2*) and strength of foot dorsiflexion. To validate *SIPA1L2* as a candidate modifier, and to assess its potential as a therapeutic target, we engineered mice with a deletion in *SIPA1L2* and crossed them to the C3-PMP22 mouse model of CMT1A. We performed neuromuscular phenotyping and identified an interaction between *Sipa1l2* deletion and muscular endurance decrements assayed by wire-hang duration in C3-PMP22 mice, as well as several interactions in femoral nerve axon morphometrics such as myelin thickness. Gene expression changes suggested an involvement of *Sipa1l2* in cholesterol biosynthesis, which was also implicated in C3-PMP22 mice. Though several interactions between *Sipa1l2* deletion and CMT1A-associated phenotypes were identified, validating a genetic interaction, the overall effect on neuropathy was small.
