## Supplementary material for "Testing SIPA1L2 as a modifier of CMT1A using mouse models": Leading Edge Analysis Results

### Sheet: Sheet1
*** Leading edge analysis was performed on all significant Reactome pathways with "cholesterol" in the title FWER < 0.05
	C3-PMP22 Leading Edge Genes	Sipa1l2 Leading Edge Genes	C3-PMP22::Sipa1l2 Leading Edge Genes
	IDI1	IDI1	IDI1
	MVK	FDPS	MVK
	HMGCR	SREBF1	HMGCR
	TM7SF2	MVK	SC5D
	PMVK	HMGCS1	FDFT1
	SC5D	CYP51A1	FDPS
	FDFT1	HMGCR	HMGCS1
	FDPS	LSS	CYP51A1
	HMGCS1	TM7SF2	LSS
	CYP51A1	SQLE	SREBF2
	LSS	PMVK	SQLE
	SREBF2	SC5D	DHCR7
	SQLE	MVD	HELZ2
	MVD	DHCR7	PMVK
	DHCR7	ELOVL6	TBL1X
	HELZ2	GPAM	NCOA1
	TBL1X	FASN	NCOA2
	FASN	TBL1X	NCOA6
	INSIG1	PPARA	MTF1
	MSMO1	INSIG1	MVD
	HSD17B7	DHCR24	PPARA
	ACACA	MSMO1	MSMO1
	EBP	NSDHL	HSD17B7
	NSDHL	SEC24D	SCAP
	ELOVL6		DHCR24
	DHCR24		SEC24D
	SEC24D		KPNB1
